# KinCytE- a Kinase to Cytokine Explorer to Identify Molecular Regulators and Potential Therapeutic Opportunities

**DOI:** 10.1101/2023.08.20.554063

**Authors:** Marina Chan, Yuqi Kang, Shannon Osborne, Michael Zager, Taranjit S Gujral

## Abstract

Cytokines and chemokines are secreted proteins that regulate various biological processes, such as inflammation, immune response, and cell differentiation. Therefore, disruption of signaling pathways involving these proteins has been linked to a range of diseases, including cancer. However, targeting individual cytokines, chemokines, or their receptors is challenging due to their regulatory redundancy and incomplete understanding of their signaling networks. To transform these difficult-to-drug targets into a pharmacologically manageable class, we developed a web-based platform called KinCytE. This platform was designed to link the effects of kinase inhibitors, a well-established class of drugs, with cytokine and chemokine release and signaling networks. The resulting KinCytE platform enables users to investigate protein kinases that regulate specific cytokines or chemokines, generate a ranked list of FDA-approved kinase inhibitors that affect cytokine/chemokine activity, and explore and visualize cytokine signaling network thus facilitating drugging this challenging target class. KinCytE is freely accessible via https://atlas.fredhutch.org/kincyte.
