## Supplementary material for "KinCytE- a Kinase to Cytokine Explorer to Identify Molecular Regulators and Potential Therapeutic Opportunities": Table S2

### Sheet: Table_S2_capped_100
Table S2 Percentage changes in cytokine level in kinase inhibitor-treated macrophages compared to DMSO control
Kinase Inhibitor	CCL1	CCL15	CCL17	CCL18	CCL19	CCL3	CCL4	CCL5	CCL7	CCL8	CD14	CXCL1	CXCL10	CXCL13	CXCL16	CXCL3	CXCL5	CXCL7	CXCL9	EMMPRIN	G-CSF	ICAM-1	IL-1 RA/RN	IL-10	IL-12 p40	IL-6	M-CSF R (CD115)	MIF	MMP-1	MMP-7	MMP-9	Osteopontin (OPN)	TIMP1	TNF alpha	TNF RII	TREM2	VEGF-A (165)
Baricitinib (LY3009104, INCB028050) 0.5uM	100	21.2677	18.4371	15.7035	4.17842	100	100	38.0134	100	87.64	100	100	3.35082	2.53078	100	99.9871	100	100	37.6314	100	100	48.2929	11.04	32.9716	100	100	98.9074	38.0429	100	100	100	100	100	100	100	100	39.5834
Doramapimod (BIRB 796, p38 MAP Kinase Inhibitor X) 0.5uM	100	15.8966	18.4371	11.3564	36.3687	82.0108	100	55.1861	100	100	98.7413	100	56.5043	2.53078	100	100	31.8474	15.2374	100	88.7531	100	78.2627	32.3012	47.0059	100	100	100	30.4287	100	69.0014	100	100	100	53.9367	100	100	30.4989
JNK Inhibitor VIII 0.5uM	92.8718	100	100	53.8446	100	92.652	100	69.0678	61.3775	100	78.3496	78.299	83.7037	100	100	86.9408	59.6807	15.2374	98.9457	91.6247	100	86.6546	100	100	93.3977	100	100	49.6482	56.1343	100	100	100	90.9748	100	100	100	93.8784
TCS ERK 11e (ERK Inhibitor VIII, VX-11e) 0.5uM	59.1306	100	100	59.7478	100	100	100	61.5314	14.1433	100	48.2242	39.9109	93.4018	100	43.0261	100	14.3002	15.2374	100	84.5212	100	76.4146	79.9261	100	100	100	79.1566	64.3809	55.2092	100	97.5243	87.5139	64.2145	83.7745	81.1475	100	87.1441
Rho Kinase Inhibitor III Rockout 0.5uM	100	100	94.9905	53.0052	100	100	83.7907	65.5656	49.4797	100	76.3052	61.6589	82.6196	100	75.3851	100	60.9271	15.2374	97.0842	87.247	100	68.604	100	98.9266	87.2541	94.7767	91.8963	60.4578	65.1093	100	99.2929	100	84.7018	86.3994	100	98.895	90.0699
PP121 0.5uM	100	16.6907	100	9.30608	70.2697	100	63.623	43.6858	9.49912	88.8804	52.9602	72.1124	57.2936	2.53078	100	100	18.976	42.7696	100	100	100	100	82.4664	42.2772	100	100	76.8408	89.7263	100	100	57.7359	61.6702	94.4762	100	100	84.6224	31.5879
GZD824 0.5uM	37.7519	0.391384	18.4371	1.46132	0.930176	7.88327	2.80379	1.16392	5.74292	42.0773	50.8505	2.90655	4.76957	2.53078	3.2149	43.3437	0.248142	15.2374	37.6314	100	42.4311	86.1331	2.82003	6.45999	2.10618	12.4071	25.2053	100	4.4169	4.84875	7.21503	12.5732	7.46329	1.87496	13.809	56.2672	18.4717
Staurosporine 0.5uM	11.1714	0.930639	18.4371	2.73806	2.4656	6.94937	1.2578	1.13804	3.02628	25.9229	55.9336	3.18658	2.50328	2.53078	3.26544	100	1.77649	15.2374	37.6314	100	42.4311	48.8161	2.23772	6.45999	2.10618	18.237	25.2053	100	4.4169	4.84875	8.83735	22.2315	7.68072	14.3664	13.809	18.1109	24.0839
AZD3463 0.5uM	76.1407	29.3842	18.4371	100	22.1704	91.7352	38.255	19.4739	100	100	100	100	22.0616	100	100	100	100	100	37.6314	84.5212	42.4311	52.7859	72.1039	81.4538	22.7305	80.066	100	38.7334	27.9669	87.5378	100	77.0802	100	49.3158	100	100	100
NVP-BVU972 0.5uM	66.4401	39.8476	18.4371	100	49.2796	100	60.2173	31.7393	100	100	100	100	49.7473	100	100	89.1329	100	100	82.5822	90.4265	87.3375	78.4183	100	100	17.2712	84.3787	100	43.1342	100	88.7514	100	95.5259	100	63.9811	100	100	100
Y-39983 dihydrochloride 0.5uM	100	20.755	18.4371	100	19.9498	100	60.3506	29.0622	100	99.0459	100	100	25.9525	100	100	100	92.4424	100	94.0759	84.5212	100	62.7234	70.4653	100	25.8817	86.5693	100	39.1596	100	100	100	100	100	55.7237	100	100	100
Cobimetinib (GDC-0973, RG7420) 0.5uM	35.63	100	69.3429	100	100	67.6409	15.7269	21.4357	1.51727	19.8635	43.6919	6.65452	55.3201	100	28.7506	100	1.03825	15.2374	80.4731	100	42.4311	96.3547	36.0649	100	12.4047	81.9257	52.9221	100	14.6759	100	67.2324	93.2448	43.0186	20.5323	86.3685	81.5651	100
WZ3146 0.5uM	40.0731	100	79.1216	100	100	100	46.9656	35.7998	18.1547	80.0466	81.5764	49.0674	70.7838	100	70.295	82.8462	53.3479	47.035	99.3303	97.0894	96.8489	85.5285	58.4541	100	36.7826	90.3144	81.3573	89.465	25.3855	79.8487	87.4979	90.6806	91.6493	42.2604	97.1948	100	100
Aminopurvalanol A 0.5uM	57.6912	100	59.0903	100	100	100	78.6739	46.787	75.4184	99.6173	100	100	59.4095	100	100	100	100	100	78.6532	84.5212	86.4385	76.3242	87.6232	100	21.0743	77.1183	100	57.3545	54.0229	81.4511	100	92.3868	100	51.713	100	100	100
SB202190 (FHPI) 0.5uM	100	21.1608	39.8808	54.0233	17.3766	100	100	49.9469	100	95.7027	94.4674	100	75.9244	55.5254	100	92.5302	100	100	100	84.5212	100	71.9023	53.5289	45.4485	71.3309	100	100	40.2073	51.5925	69.9999	100	89.8456	100	42.8733	100	100	100
PD 166285 dihydrochloride 0.5uM	59.0962	1.82862	29.7153	13.8082	11.652	77.6911	40.9146	15.069	100	77.1827	100	100	36.6037	2.53078	100	96.7856	67.5954	79.4451	79.4546	95.7723	100	59.8973	32.8922	25.7317	100	100	94.4902	66.3938	95.0066	31.0779	100	71.6635	100	31.7817	100	100	60.7762
BIIB-057 (PRT062607, P505-15) 0.5uM	53.9937	100	62.8626	56.7197	69.0498	100	84.2772	32.8198	92.0767	95.3601	74.9563	85.4468	66.6743	100	96.4993	84.0274	100	53.1432	84.9256	84.5212	42.4311	66.2947	64.4024	80.2727	100	96.0103	100	50.7212	21.2718	76.4691	100	66.6852	83.2664	70.5733	100	100	82.2069
Akt Inhibitor VIII Isozyme Selective Akti-1/2 0.5uM	77.4331	100	75.1123	67.4159	100	100	100	71.8224	26.868	88.0393	63.8913	73.9181	69.4393	100	86.9115	67.4638	95.13	49.7413	98.9864	88.1745	100	97.3964	100	100	100	100	92.1413	61.9114	100	100	85.2741	71.4928	100	100	100	100	79.1602
CP 547,632 0.5uM	100	80.0116	100	61.5141	100	83.3798	90.7027	69.2832	65.0112	90.85	61.9936	97.6478	99.8256	28.0153	66.5513	90.8535	61.6357	44.2968	94.6336	84.5212	100	88.0878	67.7014	67.8556	100	100	94.6135	41.4403	52.2999	78.1414	100	86.3787	80.3636	70.091	100	100	56.043
Bosutinib 0.5uM	62.1189	100	100	54.7811	100	100	82.1344	80.2507	100	97.7028	100	82.5351	100	100	100	100	92.7764	48.7502	100	100	100	88.0722	100	100	100	100	100	49.1366	34.4355	70.0767	71.4458	98.7171	100	78.2133	100	100	100
AT7867 0.5uM	82.2055	57.9195	80.6492	67.1447	100	100	95.1876	98.952	100	83.368	100	100	74.91	100	100	81.2311	100	100	100	84.5212	100	93.48	90.5516	100	100	100	100	52.2864	100	74.5835	90.3906	84.5584	100	100	100	100	100
Cdk1/2 Inhibitor III 0.5uM	11.1714	2.18892	18.4371	5.68375	3.58116	93.139	7.50071	3.53911	15.7032	57.2059	58.4613	14.5646	5.32218	2.53078	7.15527	90.3194	0.575053	15.2374	37.6314	100	42.4311	50.0822	6.50029	6.45999	10.793	16.3953	58.0346	100	4.4169	29.9519	21.5947	50.9989	16.4247	60.5595	28.1285	100	18.4717
PDK1/Akt/Flt Dual Pathway Inhibitor 0.5uM	11.1714	3.04105	18.4371	8.40026	5.39216	100	27.652	6.78299	7.08526	34.1815	65.1936	8.14013	5.23416	2.53078	3.83531	72.6083	0.708044	15.2374	37.6314	100	100	66.6468	8.01585	18.3508	5.93118	43.4526	25.2053	100	100	13.1661	10.2802	29.1422	15.7022	100	13.809	59.7301	16.0765
SB 218078 0.5uM	36.2417	1.85766	18.4371	100	4.65962	78.7701	22.0837	19.5985	100	67.0787	57.7736	15.2532	4.2722	2.53078	34.0008	100	11.4953	15.2374	37.6314	100	42.4311	48.4295	5.04821	26.5671	33.2791	24.6879	25.2053	100	100	25.6111	68.1024	97.1432	35.0941	14.453	30.7186	63.7719	45.4153
PF-3644022 0.5uM	99.9747	100	100	54.7102	100	100	100	100	49.1492	100	70.2845	100	100	42.8926	88.5049	74.2709	100	15.2374	100	86.5997	98.2417	87.2253	89.4571	39.8813	100	100	71.9942	67.7154	65.5339	100	96.306	100	100	45.493	87.5635	100	49.9724
LY 333531 mesylate (Ruboxistaurin) 0.5uM	100	100	100	53.4664	100	100	100	100	100	90.7278	100	100	100	100	100	97.0851	100	100	93.2613	100	100	100	83.7049	100	100	97.9533	100	47.8723	100	100	100	87.4613	100	98.3792	96.708	100	91.9191
Cot inhibitor-2 0.5uM	100	100	100	100	100	100	100	100	100	100	100	100	100	100	100	79.6143	100	50.695	100	100	100	99.3325	100	100	100	100	100	76.2913	64.1794	99.8146	100	100	100	100	90.9526	100	100
PD 173955 Analogue 1 0.5uM	100	27.7404	100	100	96.1697	88.5737	74.9914	100	100	100	100	100	100	100	100	100	100	100	100	100	100	100	73.7688	78.86	100	100	100	100	100	100	93.7626	76.4092	85.3863	85.6003	100	100	100
Vargatef (Nintedanib, BIBF 1120) 0.5uM	100	41.289	100	100	100	69.2688	43.2659	100	100	100	72.2479	96.1087	100	100	47.6276	81.6302	39.5061	80.6141	100	100	100	100	50.1568	100	100	100	100	100	100	100	62.042	54.5197	43.7484	86.5199	100	100	100
K252a 0.5uM	100	13.69	28.9659	49.8158	16.0369	25.8114	3.58987	7.11665	71.1075	61.6237	100	81.0654	8.56308	5.77405	100	91.1715	61.7037	100	37.6314	100	42.4311	86.7167	11.3817	14.7414	100	66.7736	73.8467	100	10.8805	87.9082	76.4997	40.5284	40.3693	13.6025	51.2423	72.7903	57.5483
BGT226 (NVP-BGT226) 0.5uM	63.7347	2.09643	37.572	45.1768	5.6674	43.9433	8.30226	26.3626	11.9624	40.6398	57.4693	22.6309	57.9148	2.53078	22.0561	76.3887	3.59826	15.2374	37.6314	100	100	100	38.7723	14.0361	100	100	25.2053	100	100	70.4886	29.8696	26.4708	13.5345	93.3608	66.2341	40.6052	16.7312
SU6656 0.5uM	100	74.2725	100	100	100	100	78.5008	100	100	100	100	100	100	100	100	100	100	100	85.4287	100	100	100	66.7602	100	97.353	100	100	94.6426	100	100	97.3128	100	100	95.5525	100	100	100
Dovitinib (TKI-258, CHIR-258) 0.05uM	100	67.5228	100	100	100	100	67.8658	100	100	77.7275	85.6202	100	100	100	79.6698	92.3335	87.2453	66.5986	100	100	100	100	56.9089	91.5821	100	100	98.2791	65.0384	100	98.9964	51.9411	77.7864	85.1704	79.7366	100	100	100
Cabozantinib malate (XL184) 0.5uM	100	52.8324	100	71.7103	100	49.6587	65.9081	100	52.3657	74.5483	100	100	100	35.1153	100	66.4211	44.8757	55.637	100	100	100	100	86.7006	60.6226	100	100	67.3903	100	91.6627	100	45.7419	45.3716	76.7224	100	100	98.0729	84.9312
