## Supplementary material for "KinCytE- a Kinase to Cytokine Explorer to Identify Molecular Regulators and Potential Therapeutic Opportunities": Table S3

### Sheet: Table_S3
Table S3. Summary table of kinases involved in cytokine predictive models
cytokine	symbol	entrez	involved_model_per_kinase	CCL1	CCL15	CCL17	CCL18	CCL19	CCL3	CCL4	CCL5	CCL7	CCL8	CD14	CXCL1	CXCL16	CXCL3	CXCL5	CXCL7	CXCL9	EMMPRIN	G.CSF	ICAM.1	IL.1.RA.RN	IL.10	IL.12.p40	IL.6	M.CSF.R..CD115.	MMP.1	MMP.7	MMP.9	Osteopontin..OPN.	TIMP1	TNF.alpha	TREM2	VEGF.A..165.
involved_kinase_per_model				22	19	18	20	21	27	21	21	16	24	17	22	18	20	22	23	22	25	18	25	19	20	18	18	25	24	19	16	20	16	18	18	19
FRK_PTK5	FRK	2444	23	0.349968	0	0.0442015	-0.0789207	0	0.00793716	0.501226	0.305503	0.300729	0.512776	0.0970611	0.51588	0.359062	-0.129963	0.683909	0.148596	0.1428	-0.0639452	0.210615	0	0.409581	0	0.678146	0.0789179	0.264627	0.391076	0	0.119857	-0.00346271	0.210644	0.623409	0.0970088	-0.0793736
TIE2_TEK	TEK	7010	21	0.151543	0	0.0543443	0.230882	0.076633	0	1.22e-06	0.128781	0	0.0919836	0	0.0977232	0.373233	0	0.20261	0.211458	0.146071	0.0471248	0	0.0949259	0.214404	0.253538	0	0.0447315	0	0	0.285787	0	0	0.0795916	0	0.0351574	0.39911
GSK3A	GSK3A	2931	20	0.201239	0	0	0	0.149944	0.0372304	0.0302425	0.24142	0.407194	0.131695	0.3407	0.986823	0.633633	0	1.00627	0.289252	0.181545	-0.0473158	0	0	0.29913	0.000271174	0	0	0.437703	0	0.140308	0.166225	0	0.720925	0	0.129742	0
CK2A2	CSNK2A2	1459	14	0	1.12e-05	0.0899624	0	0.293805	0	0	0	0	0	0	0.00500307	0.0576955	0	0.000105341	0.0990084	0.137793	-0.000217913	0	0.259483	0.121676	0.366127	0	0	0.0571988	0	0	0	0	0	0	0.0214569	0.08416
FES_FPS	FES	2242	13	0.371683	0	0	0	0	0	0	0.137695	0	0	0.024964	0.000745173	0.000686082	0.0292753	0.0294973	0	0	0.0268022	0.111453	0.0262587	0	0	0	0	0	0.251482	0.00219343	0	0	0	0.0891036	0	0
HASPIN	HASPIN	83903	13	0	0.225375	0	0.1605	0.257965	0	0	0.123642	0	0	0	0	0	-0.0183499	0.214062	0.0632968	0.138476	-0.0013357	0	0	0	0.0578366	0	0	0	0	0.0030614	0.0102085	0	0.00610222	-0.105086	0.171166	0.232299
TAK1	MAP3K7	6885	12	0	0	0.147894	0	0	0.0572805	0.0766915	0	0	0.0173081	0	0.00207971	0.00763476	0.00660887	0	0	0	0	0.109302	0	0	0	0.0639111	0.116332	0	0	0	0	0	0.15272	0.0128436	0	0
C_MET	MET	4233	11	0.0468774	0.0759213	0.298209	-0.112897	0.0401028	-0.00367208	0	0	-0.282629	-0.0132884	-0.131776	-0.303503	-0.286484	-0.00270689	-0.389607	-0.56057	-0.0855887	0.00632907	0.0194894	0.0189823	-0.206576	-0.00302224	0.337654	0.000855128	-0.130402	-0.00581387	0.000264213	-0.007037	-0.00196973	-0.0656416	0.0794146	-0.101075	-0.185196
ITK	ITK	3702	11	0	0	0	0	0	0.072023	0.250575	0	6.03e-05	0.185834	0	0.207488	0.0173901	0	0.400553	0	0	0	0	0	0.0405828	0	0.42248	0	0	0	0	0	-0.000561264	0	0.27593	0.0535086	0
MEKK3	MAP3K3	4215	11	0	0	0	0	0.00176564	0	0.182265	0.0487953	0	0.00465331	0.000192793	0.0110654	0.185646	0	0	0	0	0	0	0	0.00186152	0	0	0	0.00374027	0	0	0	0	0.00265163	0.000249464	0	0
PDGFRA	PDGFRA	5156	11	0	0.0859586	0	0	0	0.151183	0.115623	0	0	0	0	0	0	0.101019	0	0	0.0868753	0	0	0	0	0.279902	0	0	0.002053	0	0	0.15608	0.422636	0.21674	0	0.100303	0
CDK6_CYCLIN_D3	CDK6	1021	10	0.233922	0	0.140883	0	0.189691	0	0	0.198067	0	0	0	0	0	0	0	0	0.00766185	0	0	0	0.21256	7.26e-06	0.00757368	0.00144666	0	0	0.128093	0	0	0	0	0	0
IRAK4	IRAK4	51135	10	0.0019888	0	0	0	0	0.149752	0.429072	0	0	0.067192	0	0.00914394	0	0	0	0	0.00714259	-0.0432409	0.373805	0	0.0356	0	0	0	0.00151384	0	0	0	0	0.00257885	0	0	0
P38A_MAPK14	MAPK14	1432	10	-0.0183742	0.850602	0.533609	0	0.785691	0	0	0.0551967	-0.489372	0	-0.163176	-0.235031	-0.0779756	0	0	-0.201939	0	0	0	0.0176877	0.375813	0.00507727	0.07638	0	-0.0530806	0	0.178174	-0.0105377	0	0	0.127644	0	0
PBK_TOPK	PBK	55872	10	0	0	0.299365	-0.159673	0.00355495	0	0.017758	0.257894	-0.00281723	0	0	0	0	0	0	0	0	0.00133877	1.89e-05	0.00981578	0.0807203	0	0.0961738	0	0	0	0	-0.000608177	0	0	0.184764	0	0
PIM3	PIM3	415116	10	0.000109818	0	0	0	0	0.00296159	0	0	0	0.203952	0.00434827	0	0.0869046	0	0.0205955	0.00890908	0	0	0.0363105	-0.0819357	0	0	0	0	0.0709386	0	0	0	0	0.0381292	0	0	0
TAOK1	TAOK1	57551	10	0	0	0	0.043939	0	0.078905	0	0	0.560331	0.00622223	0.122149	0.0754793	1.97e-05	0	0	0.182394	0	0	0	0	0	0	0	0	0.0391092	0	0.256401	0	0	0	0	0	0
CAMKK2	CAMKK2	10645	9	0	-0.0635685	-0.323466	0	-0.10268	0	-0.143488	0	0.0110849	0	0.00886001	0.0733241	0.0309632	-0.0046377	0.279925	0.233175	0	0	0	0	0	0	0	0	0.058327	0.191074	0	0	-0.000404108	0	0.00043871	0	0
FGFR3	FGFR3	2261	9	0.0860322	0	0	0	0	0	0.00647771	0	0	0	0.267001	0	0.173916	0	0	0	0	0	0.00334337	0	0.00011857	0	0.358637	0.160965	0	0	0	0	0	0.0649401	0	0	0
FMS	CSF1R	1436	9	0	0.208105	0	0	0	0	0	0	0	0	0	0.302146	0.229758	0	0	0.192584	0	-0.000384898	0	0	0	0	0	0	0.347065	0	0	0.3193	0.298988	0.248222	-0.132313	0.0730604	0
KDR_VEGFR2	KDR	3791	9	0	0.153132	0	0	0	0	0.0747062	0	0.206185	0.0820431	0.00256639	0	0	0	0	0	0	0	0	0	0	0.00691285	0	0	0.096931	0	0	0.0461866	0	0	0	0	0.121251
SRMS	SRMS	6725	9	0	0	0.116126	0	0.0147938	0	0	0	0	0	0	0	0	0.0877293	0	0	0.0493749	0	0	0	0	0.00174269	0	0.166585	0.000169213	-0.0279213	0.145882	0	0	0	0	0	0.025239
CLK1	CLK1	1195	8	0	0.0221378	0	0	0.0585512	0.0631102	0.304782	0	0	0.0255136	0	0	0	0	0	0	0.146392	0	0	0	0.0940743	0	0	0	0	0	0	0.0177552	0	0	0	0	0
CLK4	CLK4	57396	8	0	0.408026	0.628675	0	0.584313	0	0	0.339594	0	0	0	0	0	0	0	0	0.0402604	0	0	0	0	0	0.0335932	0	0	-0.000829339	0.063214	0	0	0	0	0.0510553	0
ERBB4_HER4	ERBB4	2066	8	0	0	0	0	0	0	0	0.144493	0	0	0	0.18008	0	0	0	0	0	0	0	0.00873206	0	0	0.133147	0.0435054	0.000108042	0.0389596	0.101197	0	0	0	0	0	0
MNK2	MKNK2	2872	8	0	0	-0.00602014	0.161758	0	0	0	-5.4e-05	0	0	0	0.054494	0.00692132	0	0.164241	0.630805	0	0	0.0343191	0.0601191	0	0	0	0	0	0.0604477	0	0	0	0	0	0	0
STK38_NDR1	STK38	11329	8	0	0.120511	0.110009	0.0363628	0.0460349	0	0	0	-3.02e-06	0	0	0	0	0	0	0	0.176253	0	0	0	0.169575	0.114025	0	0	0	0	0	0	0	0	-0.116562	0	0.00223001
AURORA_B	AURKB	9212	7	0	0	-0.010316	-0.296895	-0.0896087	0.0131475	0	-0.0974924	0	0.024216	0	0.0337836	0.180271	0.0996532	0	0	0	0	0	-0.171702	0	0	0	0	0.0889505	0	0	0	0	0.0583632	0	0	0
DYRK3	DYRK3	8444	7	0	0	0	0	0	0.0604734	0	0	0	0.0185748	0	0	0	0	0	0	0	0	0	-0.0528579	0	0.305303	0	0	0.245053	0	0	0	0.0843093	0	0	0.193772	0.217945
ERK2_MAPK1	MAPK1	5594	7	0	0	0	0	0	0	0	0	0	-0.00212155	0.0368532	0.053456	0.208419	-0.10396	0.304226	0.00145834	0	0.0256801	0	0	0	-0.110267	0	0	0	0	0	0	0.00787443	0	0	0	0
GCK_MAP4K2	MAP4K2	5871	7	0.168768	0	0	0	0	0	0	0	0	0	0.0143503	0.220825	0	0	0	0.00379409	0	0	0	0	0	0	0	0.0644099	0.0410797	0	0.0867646	0	-0.0325994	0	0	0	0
IRAK1	IRAK1	3654	7	0	0	0.432555	0	0.326605	0	0	0.186701	0	0.0130557	0	0	0	0	0	0	0.119138	-0.011451	0	0	0	0	0	0.000515834	0	0	0	0	0	0	0	0.00173788	0
KHS_MAP4K5	MAP4K5	11183	7	0	0	-0.132937	0	0	0	0.00418164	-0.000433427	0	0.206449	0	0	0	0.00181211	0	0	0	-0.0582084	0	-0.0145659	0	0	-0.0149655	0	0.00198157	0	0	0.0744043	0.0342437	0	0	0.0701118	0
DYRK1B	DYRK1B	9149	6	0	0.176892	0	-0.291663	0	0	0.119196	0.0130164	0	0	0	0	0	0	0	-0.0172135	0	0	0	0	0	0	0.35435	0.0148929	0	-0.104174	0	0	0	0	0.242883	0	0
EPHA3	EPHA3	2042	6	0.0436434	0	0	0	0	0.0412197	0	0	0.320654	0	0.0246899	0	0	0.0931622	0	0	0	0	0	0	0	0	0	0	0	-0.0100995	0	0	0.0332327	0	0	0	0
ERK1	MAPK3	5595	6	0	0	-0.0183401	0	0	0.00516269	0	0	0.363125	0	0.00253554	0	0	0	0	0	0	0	0	0	0	0	-0.0697444	0	0	0.0367207	-0.0566493	0	0.000391371	0.0808352	0	0	-0.00804394
IKKA_CHUK	CHUK	1147	6	0	0	0	0	0	0.00186601	0	0	0.00998235	0.0019818	0	0	0	0.00218438	0	0	0	0	0	0	0	0	0	0	0	0	0	0.239084	0.66022	0	0	0	0
JNK2	MAPK9	5601	6	-0.197791	0	0	0.148255	-0.000660873	0.00209868	-0.074424	0	0	-0.00172865	-0.00901456	0	-0.184954	-0.000623706	0.00300724	0.018081	0.00113143	-0.00660947	0	-6.52e-05	0	0	-0.0287889	-0.000741197	-0.0240824	0.000587258	-0.000700786	0	-0.0397354	0	-0.000556553	0	0
TAOK2_TAO1	TAOK2	9344	6	0.111924	0	0	0	0	0	0	0	0.0429641	0	0.00198011	0.00169006	0	0	0	0	0	0	0	0	0	0	0	0.00442606	0	0.268504	0	0	0	0	0	0	0
DRAK1_STK17A	STK17A	9263	5	0	0	0	0	0	0	0	0	0.0435363	0	0.00340309	0	0	0	0	0	0	0	0	0	0.12569	0	0	0	0	0.144833	0	0	0	0	0.19377	0	0
FLT1_VEGFR1	FLT1	2321	5	0	0	0	0	0.265774	0	0	0	0	0	0	0	0	0	0	0	0.062346	0	0	0	0	0	0	0	0.0989838	0	0	0.203762	0	0.0182766	0	0	0
HIPK2	HIPK2	28996	5	0.00166075	0	0	0	0	0	0	0	0	0	0	0.0847422	0	0	0.204776	0	0	0	0.00482288	0	0	0	0	0	0.0964637	0	0	0	0	0	0	0	0
IKKB_IKBKB	IKBKB	3551	5	0	0	0	0	0	0.00437346	0	0	0	0	0	0	0	0.196795	0	0	0	0	0	0	0	0	0	0	0	0.0233373	0	0.0919202	0	0.0755094	0	0	0
JAK1	JAK1	3716	5	0	0	0.0274129	0.0808553	0	0	0	0	0	0	0	0	0	0	0	0	0.10961	0	0.0678218	0	0	0	0	0	0	0	0	0	0	0	0	0	0.370837
MLK2_MAP3K10	MAP3K10	4294	5	0	0	0.000329459	-0.234453	0	0	0	0.02697	0	0	0	0	0	0	0	0	0	0	0	0	0	0	0.0595339	0	0	0.167253	0.0616748	0	0	0	0	0	-0.189863
P70S6K_RPS6KB1	RPS6KB1	6198	5	0	0	0	0.127403	0	0	0	0	0	0.00343063	0	0	0	0	0	0	0	0	0	0	0	0	0	0.104049	0.00436827	0.0331611	0	0	0	0	0	0	0
PIM1	PIM1	5292	5	0	0	-0.00301214	0.279806	0	0	0	0	0	0	0	0	0	0.022044	0	0	0	0	0	0	0	0	-0.0834146	0	0	0	0	0.0236763	0.04271	0	0	0	0.311238
RIPK2	RIPK2	8767	5	0	0	0	0.409565	0	0	0	0	0	0	0	0	0	0	0	0	0	0	0	0	0	0.647255	-0.262712	0	0	0.00399975	0	0	0.0754909	0	0	0	0.118893
STK22D_TSSK1	TSSK1B	83942	5	0	0	0.221356	0	0.0839226	0	0	0.0754223	0	0	0	0	0	0	0	0	0	0	0	0.130194	0	0.0869122	0	0	0	0	0	0	0	0	0	0	0
ACK1	TNK2	10188	4	-0.0193603	0.148419	0	0	0.232403	-0.13475	-0.0483394	0	-0.149434	0	0	0	0	0	-0.0974931	-0.407618	0.106177	0	0	0.00489219	0	0	0	0	0	-0.137997	0	0	0	0	-0.0006109	0	0
AKT2	AKT2	208	4	0.223168	0	0	0	0	0	0	0	0	0	0	0	0	0	0	0	0	0	0	0	0	0	0	0	0.0158281	0	0.565616	0	0	0	0	0.0628143	0
CDK9_CYCLIN_K	CDK9	1025	4	0.0296005	0	0	0	0	0	0	0	0	0	0	0	0	0	0.00497911	0.170905	0	0	0	0	0	0	0	0.476129	0	0	0	0	0	0	0	0	0
CTK_MATK	MATK	4145	4	0	0	0	0	0	0	0	0	0	0	0	0.0173696	0.220022	0	0	0	0	0	0	0	0	0	0	0.0467813	0.0454495	0	0	0	0	0	0	0	0
DMPK	DMPK	1760	4	0	0	0	0	0	0	0	0	0.0522758	0	0	0	0	0	0	0.00377639	0	0	0	0	0	0	0	0	0	0	0	0.133217	0	0	0	0.299818	0
EPHA7	EPHA7	2045	4	0	0	0	0	0	4.5e-07	0	0	0	0	0	0	0	0	0.00790171	0.0122251	0	0	0	0	0	0.030908	0	0	0	0	0	0	0	0	0	0	0
FAK_PTK2	PTK2	5747	4	0.0605238	0	0	-0.0448159	0	0	0	0	0	0	0	0	0	0	0	0.076476	0	0	0	0.00135105	0	0	0.00210989	0	0	0	0	0	-0.00281843	0	0	0	0
LCK	LCK	3932	4	0	0	0	0	0	0.072545	0	0	0	0	0	0	0	0	0	0	0	0	-0.0793388	0	0.221917	0	-0.543637	0	0	0	0	0.018497	0.1396	0	-0.0168141	0	0
LRRK2	LRRK2	120892	4	0	0	0	0	0	0	0	0	-0.0028997	-0.0314755	0	0	0	0	0	0	0	0	0.00448597	0.0122846	0	0	0.00136079	0	0	-0.0514525	0	0	-0.013385	0	0.0401806	0	0
MRCKA_CDC42BPA	CDC42BPA	8476	4	0	0	0	0	0.0436505	0	0	0	0	0	0	0	0	0	0	0	0	0	0	0.0162862	0	0	0.436991	0.0261408	0	0	0	0	0	0	0	0	0
NEK1	NEK1	4750	4	0	0	0	0.826154	0	0	0	0	0	0	0	0	0	0	0	0.209961	0	-0.00014145	0	0	0	0.36748	0	0	0	0	0	0	0	0	0	0	0.494828
PKACG	PRKACG	5568	4	0	0	0	0	0	0.270591	0	0	0	0.0415499	0	0	0	0	0	-0.065942	0	0	0	0	0	0	0	0	0	0.118896	0	0	0	0	0	0.107178	0
PKN2_PRK2	PKN2	5586	4	0	0	0	0	0	0	0	0	0	0.0596093	0	0	0	0.00815598	0	0	0	0	0	-0.0212102	0	0	-0.025758	0	0	-0.117205	0	0	0.0774101	0	0	0	0.00254342
ROCK2	ROCK2	9475	4	-0.0781332	0.135301	0	0	0.221164	0	0	0	-0.13509	0	-0.00879746	0	0	0	0	0	0	0	0	0.0107599	0	0	0	0	0	0	0	0	4.13e-07	0	-0.0681817	0	0
SYK	SYK	6850	4	0.00831839	-0.0977082	0	0	0	0	0	0.00371926	0	0	0	0	0	0	0	0	0	0	0.0116402	0	0	0	0	0	0	0	1.18e-05	0	0	0	0	0	0
TEC	TEC	7006	4	0	0	0	0	0	0	0.242412	0.152325	0	0.00963128	0	0	0	0.00109073	0	0	0	0	0	0	0	0	0	0	0	0	0	0	0	0	0	0	0
TRKB	NTRK2	4915	4	0	0.00541249	0	0	0	0	0	0	0	0	-0.00154644	0	0	0	0	0	0.0332772	-0.0364035	0	0	7.79e-05	0.140917	0	0	0	0	0	0	0	0	0	0	0
WEE1	WEE1	7465	4	0	0	0	0	0	-0.01525	0	0	0	0	0	0	0	-0.00472552	0.0255619	0	0	0	0	0.0276258	0	0	0	0	0.00183679	0	0.195197	0	-0.0660828	0	0	0	0
ZAK_MLTK	MAP3K20	51776	4	0	0	0	0	0	0	0	0	0.00408535	0	0	0	0	0	0.236949	0.243211	0	-0.0694838	0	-0.0259932	0	0	0	0	0	0	0	0	0	0	0	0	0.183503
CDK5_P25	CDK5	1020	3	0	0	0	0	0	0	0	0	0	0	0	0	0	0	0.045826	0.00564358	0	0	0	0.0260955	0	0	0	0	0	0	0	0	0	0	0	0	0
CDK5_P35	CDK5	1020	3	0.00161597	0	0	0	0	0	0	0	0	0	0.000211673	0	0	0	0	0	0	0.0204062	0	0	0	0	0	0	0	0	0	0	0	0	0	0	0
CDK9_CYCLIN_T1	CDK9	1025	3	0	0	0	0	0	0	0	0	0	0	0	0	0	0	0	0	0	0.00682774	0	0.197984	0	0	0	0	0	0	0	0	0	0	0.268413	0	0
CK1D	CSNK1D	1453	3	-0.0114186	0	0	0	0	-0.00222008	-0.0805611	0	0	0	-0.000413601	-0.202341	-0.118834	0	0	0	0	0	0	0	0	0.142733	0	0	0	0	0.00133288	0	0.0294138	0	0	0	0
CK1EPSILON	CSNK1E	1454	3	0	0.0375487	0	0	0.0104699	-0.151782	0	0	0	0	0	0	0	0	0	0	0	0	0	0	0	0	0	0	0	0	0.0468454	0	0	0	0	0	0
CK1G2	CSNK1G2	1455	3	0.0585947	0	0	0	0	0	0	0	0	0	0	0	0	0	0	0	0	0	0	0	0	0	0.37078	0.00151133	0	0	0	0	0	0	0	0	0
CK2A	CSNK2A1	1457	3	0.125618	0	0.0451546	0	0	0	0	0.0894766	0	0	0	0	0	0	0	0	0	0	0	0	0	0	0	0	0	0	0	0	0	0	0	0	0
DDR2	DDR2	4921	3	-0.0661868	0	0	0.0408732	0	0.0004201	0	0	0	0	0	0	0	-0.09004	0.173201	0	-0.110962	0	-0.0103133	0	0	0	-0.064096	0	0	-0.219049	-0.0352726	0	0	0	-0.12161	0	0
DYRK2	DYRK2	8445	3	0	0	0	0	0	0	0.290368	0.109699	0	0	0	0	0	0	0	0	0.154136	0	0	0	0	0	0	0	0	0	0	0	0	0	0	0	0
FLT3	FLT3	2322	3	0	0	-0.0594075	0	0	0.044359	0	-0.171009	0	0	0	0	0	0	0	0	0	0	0	0	0	0	0	0	0	0	0	0.0145172	0.00170039	0	0	0	0
GRK3	GRK3	157	3	0	0	0	0	0	0	0	-0.180967	0	0	0	0	0	0.00437333	0	0	0	0.0187969	0	0	-0.211601	0	-0.161662	0	0	0	0	0	0.162119	0	0	0	0
JAK2	JAK2	3717	3	0	0.0780836	0	0	0	0	0	0	0	0	0	0	0	0	0	0	0.0270536	0	0	0	0.304425	0	0	0	0	0	0	0	0	0	0	0	0
MAPKAPK5_PRAK	MAPKAPK5	8550	3	0	0	0	0.0843969	0	0	0	0	0	0	0	0	0	0.00068144	0	0	0	0	0	0	0	0	0	0	0	0	0	0	0	0	0	0	0.00676663
P38B_MAPK11	MAPK11	5600	3	0	0	0	0	0	0	0	0	0	0	0	0	0	0	0	0	0	0.000550739	0	0.0228504	0	0	0	0	0	0	0	0	0	0	0.353029	0	0
PRKX	PRKX	5613	3	0	0	0	0	0	0	0.00574633	0	0	0	0	0	0	-0.00700264	8.48e-06	0	0	0	0	0.0320346	0	0	0	0	0	0	0	0	0	0	0	0	0
RAF1	RAF1	5894	3	0	0	0	0.106076	0	0	0	0	0	0	0	0	0	0	0	0	0	0	0	0	0	0.206214	0	0	0	0	0	0	0	0	0	0	0.0333443
TRKA	NTRK1	4914	3	0	0	0	0	0	0.0653614	0.00990167	0	0	0.001055	0	0	0	0	0	0	0	0	0	0	0	0	0	0	0	0	0	0	0	0	0	0	0
TRKC	NTRK3	4916	3	0	0	0	0	0	0	4.79e-06	0	-0.161661	0	-0.158495	-0.12559	-0.00701597	0	0	-0.0426691	0.109655	0	0	0	0.133225	0	0	0	0	0	0	0	0	0	0	0	0
ALK2_ACVR1	ACVR1	90	2	0	0	0	0	0	0	0	0	0	0	0	0	0	0	0.0471806	0	0	0	0	0	0	0	0	0	0	0	0	0	0	0	0	0	0.0120739
ASK1_MAP3K5	MAP3K5	4217	2	0	0	0	0	0	0	0	0	0.129985	0	0	0	0	0	0	0	0	0	0	0	0	0	0	0	0	0.0650425	0	0	0	0	0	0	0
AXL	AXL	558	2	0	0	0	0	0	0	0	-0.189902	0	0	0	0	0	0.0760533	0	0	0	0	-0.0491464	0	0	0	0	0	0	-0.109778	0	0	0.000873928	0	-0.181799	0	0
BRK	PTK6	5753	2	-0.321047	0	-0.105756	0	0	0	-0.0567624	0	0	-0.0849689	0	-0.0670299	-0.00419982	0.0020791	-0.0297013	-0.29896	-9.89e-05	0.064353	0	0	-0.0396498	0	-3.04e-05	-0.00021399	-0.0775577	0	-0.034388	-0.0477116	0	0	0	-0.000560009	0
BRSK2	BRSK2	9024	2	0	0	0	0	0	-0.00353075	0	0	0	0	0	0	0	0	0	0	0	0.0223351	0	0	0	0	0	0	0	-0.118912	0	0	0	0	0.125124	0	0
CDK1_CYCLIN_A	CDK1	983	2	0	0	0	0	0	0	0	0	0	0	0	0	0	0	0	0	0	0	0	0.0548393	0	0	0	0	0	0.0409858	0	0	0	0	0	0	0
CHK2	CHEK2	11200	2	0.183131	0	0	0	0	0	0	0	0	0	0	0.0291913	0	0	0	0	0	0	0	0	0	0	0	0	0	0	0	0	0	0	0	0	0
CLK2	CLK2	1196	2	0	0	0	0	0	0.00246234	0	0	0	0	0	0	0	0	0	0	0	0	-0.0276393	0	0	0	0	0	0	0	0	0	0	0	0	0.0105914	0
COT1_MAP3K8	MAP3K8	1326	2	-0.203441	0	-0.196813	-0.229071	-0.00947539	0	-0.033815	-0.339753	-0.386698	-0.0208098	-0.173609	-0.388307	-0.231995	0.0235508	-0.231651	-0.172403	0	-0.0832149	0	-0.0321984	-0.100105	0	-0.111898	0	-0.125421	0.00749571	0	-0.00886493	-0.0450791	0	-0.108163	0	-0.020064
EPHA1	EPHA1	2041	2	0	0	0	0	0	0	0	0	0	0	0	0	0	0.163884	0	0	0	0	0	0	-0.0178125	0	0	0	0	0	0	0	4.85e-05	0	-0.261014	0	0
ERBB2_HER2	ERBB2	2064	2	0	0	0	0	0	0	0	0	0.443652	0	0	0	0	0	0	0	0	0	0	0	0	0	0	0	0	0	0	0	0	0	0	0.079996	0
FER	FER	2241	2	0	-0.198747	0	0	0	0	0	0	0	0	0	0	0	0	0	0	0	0.0126034	0.00666413	0	0	-0.121081	0	0	0	0	0	-0.0713427	0	0	0	0	-0.368191
FLT4_VEGFR3	FLT4	2324	2	0	0	0	0	0	0	0	0	0	0.0294389	0	0	0	0	0	0	0	-0.000359987	0	-0.0315636	0	0	0	0	0	0	0	0.00520618	0	0	0	0	0
GSK3B	GSK3B	2932	2	0	0	0	0	0	0	0	0	0	0	0	0	0.216643	0	0	0	0	0	0	0	0	0	0	0	0	0	0	0	0	0.00517466	0	0	0
HGK_MAP4K4	MAP4K4	9448	2	-0.140712	0	-0.000687208	0	0	-0.00566976	0	0	-0.147489	-0.0807415	0	0	0	-0.0887527	0	0	0	0.00973172	0	0.0136437	0	0	0	0	0	0	0	0	-0.135504	0	0	0	0
LIMK1	LIMK1	3984	2	0	0	0	0	0	0	0	0	0	0	0	0	0	0	0	0	0	0	0	0	0	0.00356411	0	0	0	0	0	0	0	0	0	0	0.000190794
MAPKAPK2	MAPKAPK2	9261	2	0	-0.432248	-0.253196	0	0	0	0	0	0	0	0	-0.00242862	0	0.0547225	0	0	-0.0165506	0	0	0	0	0	-0.0715251	0	0	0.126932	0	0	0	0	0	0	0
MEKK2	MAP3K2	10746	2	0	0	0	0	0	0	0	0	0	0	0.00272614	0	0	0	0	0	0	0	0	0	0	0	0	0	0.212166	0	0	0	0	0	0	0	0
MELK	MELK	9833	2	0	0.294652	0.00959345	0	0	0	0	0	0	0	-0.017435	-0.0984138	-7.64e-05	-0.000774593	0	-0.132623	0	-0.0287168	0	0	0	0	0	0	0	-0.379332	0	0	0	0	0	0	0
MINK_MINK1	MINK1	50488	2	0	0	0	-0.223361	0	0	0	0	0	0	0	0	0	0	0	0	0	2.41e-06	0.00919758	0	0	-0.00586556	0	0	0	0	0	0	0	0	0	0	-0.0968594
MLCK2_MYLK2	MYLK2	85366	2	0	0	0	0	0	0	0.0347481	0	0	0	0	0	0	-0.000259891	0	0	0	0	0	0	0	0	0	0	0	0	0	0	0	0	0.19182	0	0
P38G	MAPK12	6300	2	0	0	0	0.0520906	0	0	0	0	0	0	0	0	0	-0.000126395	0	0	0	0	0	0	0	0	0	0	0	-0.0392933	0	0	0	0	0	0	0.121328
PAK4	PAK4	10298	2	0	0	0	0	0	0	0	0	0	0	0	0	0	0	0	0.431425	0	0	0	0	0	0	0	0	0	0.300662	0	0	0	0	0	0	0
PAK5	PAK5	57144	2	0	0	0	0	0	0	0	0	0	0	0	0	0	0	0	0	0	0.000949359	0	0	0	0	0	0	0	0.154201	0	0	0	0	0	0	0
PDGFRB	PDGFRB	5159	2	0	0.13483	0	0	0	0	0	0	0	0	0	0	0	0	0	0	0	0	0	0	0	0	0	0	0	-0.0181985	0	0	0.00450235	0	0	0	0
PKCNU_PRKD3	PRKD3	23683	2	0	0	0	0	0	-0.0253122	0	0.0933774	0	-0.000443978	0	0	0	0	0	0	-0.0844918	0	0	0.0637873	0	0	0	0	0	0	0	0	0	0	0	0	0
PKD2_PRKD2	PRKD2	25865	2	0	0	0.0502325	0	0	-0.00173265	0	0.000657361	0	0	0	0	0	-0.0548454	0	0	0	0	0	0	0	0	0	0	0	0	0	0	0	-0.171239	0	-0.0458159	0
PYK2	PTK2B	2185	2	0	0	0	0	0	0	0	0	0	0	0	0	0	0	0	0	0	0	0.00212046	0.0468372	0	0	0	0	0	0	0	0	0	0	0	0	0
SGK2	SGK2	10110	2	0	0	0	0	0	0	0	0	0	0	0	0.00122853	0	0	0	0	0	0	0	0	0	0	0	0	1.52e-06	0	0	0	0	0	0	0	0
STK16	STK16	8576	2	0	0	0	0	0	0	0	0	0	0.0347619	0	0	0	0	0	0	0	0	0	0	0	0	0	0	0	0.299567	0	0	0	0	0	0	0
TYK2	TYK2	7297	2	0	0	0	0	0	0	0	0	0	0	0	0	0	0	0	0	0	0	0	0	0	0.00359953	0	0	0	0	0	0	0	0	0	0	0.00574112
ABL2_ARG	ABL2	27	1	0	-0.202038	0	0	0	0	0	0	0	-0.0968807	0	0	0	0	0	0	0	0.00732037	0	0	-0.293777	-0.204069	0	0	0	0	0	0	0	0	0	0	0
ALK4_ACVR1B	ACVR1B	91	1	0	0	0	0	0	-0.00275126	0	0	0	0	0	0	0	0	0	0	0	0.0123198	0	0	0	0	0	0	0	0	0	-0.273447	-0.00129643	0	0	0	0
BRAF	BRAF	673	1	0	0	0	0.000853333	0	0	0	0	0	0	0	0	0	0	0	0	0	0	0	0	0	0	0	0	0	0	0	0	0	0	0	0	0
BTK	BTK	695	1	0	-0.210577	0	-0.0341104	-0.235288	0.00143023	0	0	0	0	0	0	0	0	0	0	0	0	0	0	0	-0.00228431	0	0	0	0	0	0	0	0	0	0	0
C_SRC	SRC	6714	1	0	0	-0.100213	0	-0.00370969	0	0	0	-0.000762355	0	0	-0.0374697	0	0	0	0	0	0.0040816	0	0	0	0	0	0	0	0	0	0	0	0	0	0	0
CAMK2A	CAMK2A	815	1	0	0	0	0	0	0	0	0	0	0	0	0	0	0	0	0	0	0	0	0	0.100375	0	0	0	0	0	0	0	0	0	0	0	0
CDK1_CYCLIN_B	CDK1	983	1	0.0162513	0	0	0	0	0	0	0	0	0	0	0	0	0	0	0	0	0	0	0	0	0	0	0	0	0	0	0	0	0	0	0	0
CDK3_CYCLIN_E	CDK3	1018	1	0	0	0	0	0	0	0	0	0	0	0	0	0	0	0	0	0	0	0	0	0	0	0	0	0	0.0443212	0	0	0	0	0	0	0
CHK1	CHEK1	1111	1	0	0	0	0	0	0	0	0	-0.453124	0	0	0	0	0	0	0	0	0	0	0	0	0	0	0	0	0	0	-0.250437	0	0	0.043337	0	-0.00827189
CK1G1	CSNK1G1	53944	1	0	0	0	0	0	0	0	0	0	0	0	0	0	0	0	0	0	0.00264535	0	0	0	0	0	0	0	0	0	0	0	0	0	0	0
CSK	CSK	1445	1	0	0	0	0	0	0	0	0	0	0	0	0	0	0	0	0	0	0.00589368	0	0	0	-0.0232905	0	0	0	0	0	0	0	0	0	0	0
DAPK1	DAPK1	1612	1	0	0	0	0	0	0	-0.00279226	0	0	0	0	0	0	0.0189727	-1.73e-05	0	0	0	0	0	0	0	0	0	0	0	0	0	0	0	0	0	0
DCAMKL2	DCLK2	166614	1	0	0	0	0.351128	0	0	0	0	0	0	0	0	0	0	0	0	0	0	0	0	0	0	0	0	0	0	0	0	0	0	0	0	0
DYRK1_DYRK1A	DYRK1A	1859	1	0	0	0	0	0	0	0	0	0	0	0	0	0	0	0	0	0	0	0	0	0	0	0	0	0	0	0	0	0	0	0	0.00345091	0
EPHA6	EPHA6	285220	1	-0.0126502	0	0	0	0	0.172723	0	0	0	0	0	0	0	0	0	0	0	0	0	0	0	0	0	0	0	0	0	0	0	0	0	0	0
EPHA8	EPHA8	2046	1	0	0	0	0	0	0	0	0	0	0	0	0	0	0	0	0.30733	0	0	0	0	0	0	0	0	0	0	0	0	0	0	0	0	0
FGFR1	FGFR1	2260	1	0	0	0	0	0	0	0	0	0	0	0	0	0	0	0	0	0	0	0	0	0	0	0.00150661	0	0	0	0	0	0	0	0	0	0
GRK2	GRK2	156	1	0	0	0	0	0	0	0	-0.0103644	0	0	0	0	0	0	0	0	0	0.0117902	0	0	0	0	0	0	0	0	0	0	0	0	0	0	0
IGF1R	IGF1R	3480	1	0	0	0	0	0	0	0	0	0	0	0	0	0	0	0	0	0	0	0	0	0	0	0	0	0	0	0	0	0.000381255	0	-0.000440352	0	0
JAK3	JAK3	3718	1	0	0	0	0.0166155	0	0	0	0	0	0	0	0	0	0	0	0	0	-0.0663528	0	0	0	0	0	0	0	0	0	0	0	0	0	0	0
LKB1	STK11	6794	1	0	0	0	0	0	0	0	0	0	0	0	0	0	0	0	0	0	0	0.120434	0	0	0	0	0	0	0	0	0	0	0	0	0	0
LOK_STK10	STK10	6793	1	-0.0986412	-0.0834797	-0.00164287	0	-0.232339	0	-0.155413	-0.127853	0	-0.298665	-0.047957	-0.308829	-0.43771	0	0	0	-0.0792683	0.000347711	0	0	-0.102994	0	-0.0349961	0	-0.139647	0	-0.0825184	-0.112887	-0.0153854	-0.2556	0	-0.00182314	0
MEK1	MAP2K1	5604	1	0	0	0	-0.197551	0	0	0	0	0	0	0	0	0	-0.00865051	0.00178813	0	0	0	0	0	0	0	0	0	0	0	0	0	-0.164494	0	0	0	-5.35e-06
MEK2	MAP2K2	5605	1	-0.0245553	0	0	0	0	0.161773	0	0	0	0	0	-0.0750625	-0.149536	0	0	0	0	-0.0071193	-0.0133386	-0.0362152	0	0	-0.194874	-0.163803	0	0	-0.147281	0	0	0	0	0	-0.0213408
MLK1_MAP3K9	MAP3K9	4293	1	0	-0.209704	0	0	0	0	0	0	-0.0966142	0	-0.0495821	-0.000565155	0	0	-0.397976	-0.547226	0	0.0771655	0	0	-0.0267015	-0.0419402	0	0	-0.0695189	0	0	-0.0304375	0	0	0	-0.0607233	-0.0484769
MLK3_MAP3K11	MAP3K11	4296	1	0	0	0	0	0	0	0	0	0	0	0	0	0	0	-0.0328125	0	0	0	0	0	0	0	0	0	0	0.00409046	0	0	0	0	0	0	0
MNK1	MKNK1	8569	1	0	0	0	0	0	0	0	0	0	0	0	0	0	0	0	0	0	0	0.00649229	0	0	0	0	0	0	0	0	0	0	0	0	0	0
MSK1_RPS6KA5	RPS6KA5	9252	1	0	0	0	0	0	0	0	0	0	2.83e-06	0	0	0	0	0	0	0	0	0	0	0	0	0	0	0	0	0	0	0	0	0	0	0
MST4	STK26	51765	1	0	0	0	0	0	0	0	0	0	0	0	0	0	-0.0439441	0	0.161954	0	0	-0.0465779	0	0	0	0	0	0	0	0	0	-0.021582	0	0	0	0
MUSK	MUSK	4593	1	0	0	0	0	0	0	0.00249903	0	0	0	0	0	0	0	0	0	0	0	0	0	0	0	0	0	0	0	0	0	0	0	0	0	0
NEK3	NEK3	4752	1	0	0	0	0	0	0	0	0	0.0475417	0	0	0	0	0	0	0	0	-0.073373	0	0	0	0	0	0	0	0	0	0	0	0	0	0	0
NEK4	NEK4	6787	1	0	0	0	0	0	0	0	0	0	0	0	0	0	0	0	0	0	0	0	0	0	0	0.131543	0	0	0	0	0	0	0	0	0	0
PIM2	PIM2	11040	1	0	0	0	0	0	0	0	0	0	0	0	0	0	0	0	0	0	0	0	0	0	0	0	0.0176012	0	0	0	0	0	0	0	0	0
PKCB1	PRKCB	5579	1	0	0	0	0.0645227	0	0	0	0	0	0	0	0	0	-0.000664722	0	0	0	0	0	0	0	0	0	0	0	0	0	0	0	0	0	0	0
PKCB2	PRKCB	5579	1	0	0	0	0	0	0	0	0	0	0	0	0	0	-0.0409666	0	0	0.0106222	0	0	0	0	0	0	0	0	0	0	0	0	0	0	0	0
PKCD	PRKCD	5580	1	0	0	0	0	0	0	0	0	-0.0927319	0	0	0	0	-0.000936181	0	0	0	0	0	0.00253399	0	-0.0146514	0	0	0	0	0	0	0	0	0	0	-0.0142511
PKCETA	PRKCH	5583	1	-0.0935323	0	0	0	0.0166279	0	0	0	0	0	-0.131917	-0.240566	-0.145647	-0.0396652	-0.0252049	-0.430612	0	0	-0.00713548	0	0	0	0	0	-0.00514352	-0.110472	-0.114542	0	0	0	-0.0842535	0	0
PKCIOTA	PRKCI	5584	1	0	0	0	0.0255833	0	0	0	0	0	0	0	0	0	0	0	0	0	0	-0.0286613	0	0	0	-0.271868	0	0	0	0	0	0	0	-0.0252661	0	0
PKCMU_PRKD1	PRKD1	5587	1	0	0	0	0	0	-0.0690202	0	0	0	0	0	0	0	0	0	0	-0.0030203	0.0556608	0	0	0	0	0	0	0	0	0	0	0	0	0	0	0
PKG1B	PRKG1	5592	1	0	0	0	0	0	0.00766195	0	0	0	0	0	0	0	0	0	0	0	0	0	0	0	-1.48e-05	0	0	0	0	0	0	0	0	0	0	0
ROCK1	ROCK1	6093	1	0	0.188163	0	0	0	0	0	0	-0.166488	0	0	0	0	0	0	-0.00392214	0	0	0	0	0	0	0	0	-0.0306658	0	-0.0102722	0	0	0	0	0	0
SIK2	SIK2	23235	1	0	0	0	0	0	0	0	0	0	-0.0118302	0	0	0	0	0	0	0	0	0	0	0	-0.0617523	0	0	-0.212298	0.116669	0	0	0	0	0	-0.0631564	-0.0634053
TAOK3_JIK	TAOK3	51347	1	0	0	0	0	0	0	0	0	0	0	0	0	0	0	0	0	0	0	0	0	0	0	0	0	0	0	0.0110378	0	0	0	0	0	0
TXK	TXK	7294	1	0	0	0	0	0	0	0	0	0	0	0	0	0	0	0	0	0	0	0	0	0	0	0	0	0	0	0	0	-0.0735617	0	0.00524027	0	0
TYK1_LTK	LTK	4058	1	0	0	0	0	0	0	0	0	0	-3.99e-05	0	0	0	0	0	0	0	0.000120444	0	0	0	0	0	0	0	0	0	0	0	0	0	0	0
ULK1	ULK1	8408	1	-0.136668	0	0	0	0	0	0	0	0	0	-0.165388	-0.145316	-0.0242023	-0.232301	-0.0669612	-0.452458	0	0	0	0.0222626	0	0	0	0	-0.0412188	0	0	-0.0605315	0	-0.00749548	0	0	0
ABL1	ABL1	25	0	0	0	0	0	0	0	0	0	0	0	0	0	0	0	0	0	0	0	0	0	0	0	0	0	0	0	0	0	0	0	0	0	0
AKT1	AKT1	207	0	0	0	0	0	0	0	0	0	0	0	0	0	0	0	0	0	0	0	0	0	0	0	0	0	0	0	0	0	0	0	0	0	0
AKT3	AKT3	10000	0	0	0	0	0	0	0	0	0	0	0	0	0	0	0	0	0	0	0	0	0	0	0	0	0	0	0	0	0	0	0	0	0	0
ALK	ALK	238	0	0	0	0	0	0	0	-0.0682799	0	0	0	0	0	0	0	0	0	0	0	0	0	0	0	0	0	-0.0241654	0	-0.00124146	0	0	0	0	-0.0756623	0
ALK1_ACVRL1	ACVRL1	94	0	0	0	0	0	0	0	0	0	0	0	0	0	0	0	0	0	0	0	0	0	0	0	-0.164371	0	0	0	0	0	0	0	0	-0.0143771	0
ALK5_TGFBR1	TGFBR1	7046	0	0	0	0	0	0	0	0	0	0	0	0	0	0	0	0	0	0	0	0	0	0	0	-0.0471018	-0.17345	0	0	0	0	0	0	0	0	0
ARAF	ARAF	369	0	0	0	0	0	0	-0.000266829	0	0	0	-0.000211657	0	0	-0.193517	0	-0.245997	0	0	0	0	0	0	0	0	0	0	0	0	0	0	-0.104122	0	0	0
ARK5_NUAK1	NUAK1	9891	0	0	0	0	0	-0.0352236	-0.308401	0	-0.002734	-0.0823381	0	-0.0147706	-0.00219234	-0.0250711	0	0	0	-0.108613	0	0	0	0	-0.00293481	0	-0.0969013	-0.00354924	0	0	0	-0.087777	-0.0319867	0	-0.10311	0
AURORA_A	AURKA	6790	0	0	0	-0.0941103	0	-0.145883	0	0	0	0	0	0	0	0	0	0	0	0	0	-0.000122902	0	0	0	0	0	0	0	-0.0809609	-0.0597501	0	0	0	0	-0.0235816
AURORA_C	AURKC	6795	0	0	0	0	-0.000137888	0	0	0	0	0	0	0	0	0	0	0	0	-0.00638462	0	0	-0.00533949	0	-0.00374414	0	0	0	0	0	0	0	0	0	0	0
BLK	BLK	640	0	0	0	-0.205121	0	-0.017181	0	0	-0.0972724	0	0	0	0	0	0	0	0	-0.150692	0	0	-0.056216	0	0	0	0	0	0	0	0	0	0	0	0	0
BMX_ETK	BMX	660	0	0	0	0	0	0	0	0	0	0	0	0	0	0	0	0	0	-0.0129699	0	0	0	0	0	0	0	0	0	0	0	0	0	0	0	0
BRSK1	BRSK1	84446	0	0	0	-0.0727542	0	-0.121771	-1.22e-05	0	-0.00371561	0	0	0	0	0	0	0	0	-0.0459201	0	0	0	0	0	0	0	0	0	0	0	-0.131303	0	0	-0.0129988	0
C_KIT	KIT	3815	0	0	0	0	0	0	0	0	0	0	0	0	0	0	0	0	0	0	0	0	0	0	0	0	0	0	0	0	0	0	0	0	0	0
C_MER	MERTK	10461	0	-0.0303646	0	-0.192008	0	0	0	0	0	0	0	0	-0.0033673	-0.0445878	0	0	0	0	0	0	0	0	0	-0.044245	-0.0371947	0	0	0	0	0	0	0	0	0
CAMK1A	CAMK1	8536	0	0	0	0	0	0	0	0	0	0	0	0	0	0	0	0	0	0	0	0	0	0	0	0	0	0	0	0	0	0	0	0	0	0
CAMK1B	PNCK	139728	0	0	0	0	0	0	0	0	0	0	0	0	0	0	0	0	0	0	0	0	0	0	0	0	0	0	0	0	0	0	0	0	0	0
CAMK1D	CAMK1D	57118	0	-0.0884391	0	0	0	0	0	0	0	0	0	0	0	0	0	0	0	0	0	0	0	0	0	0	0	0	0	0	0	0	0	0	0	0
CAMK1G	CAMK1G	57172	0	0	0	0	0	0	0	0	0	0	0	0	0	0	0	0	0	0	0	0	0	0	0	0	0	0	0	0	0	0	0	0	0	0
CAMK2B	CAMK2B	816	0	0	0	0	0	0	0	0	0	0	0	0	0	0	0	0	0	0	0	0	0	0	0	0	0	0	0	0	0	0	0	0	0	0
CAMK2D	CAMK2D	817	0	0	0	0	0	0	0	0	0	0	0	0	0	0	0	0	0	0	0	0	0	0	0	0	0	0	0	0	0	0	0	0	0	0
CAMK2G	CAMK2G	818	0	0	0	0	0	0	0	0	0	0	0	0	0	0	0	0	0	0	0	0	0	0	0	0	0	0	0	0	0	0	0	0	0	0
CAMK4	CAMK4	814	0	0	0	0	0	0	0	0	0	0	0	0	0	0	0	0	0	0	0	0	0	0	0	0	0	0	0	0	0	0	0	0	0	0
CAMKK1	CAMKK1	84254	0	0	0	0	0	0	0	0	0	0	0	0	0	0	0	0	0	0	0	0	0	0	0	0	0	0	0	0	0	0	0	0	0	0
CDK2_CYCLIN_A	CDK2	1017	0	0	0	0	0	0	0	0	0	0	0	0	0	0	0	0	0	0	0	0	0	0	0	0	0	0	0	0	0	0	0	0	0	0
CDK2_CYCLIN_E	CDK2	1017	0	0	0	0	0	0	0	0	0	0	0	0	0	0	-0.00194429	0	0	0	0	0	0	0	0	0	0	0	0	0	0	0	0	0	0	0
CDK4_CYCLIN_D1	CDK4	1019	0	0	0	0	0	0	0	0	0	0	0	0	0	0	-0.0576276	0	0	0	0	0	0	0	0	0	0	0	0	0	0	0	0	0	0	0
CDK4_CYCLIN_D3	CDK4	1019	0	0	0	0	0	0	0	0	0	0	0	0	0	0	0	0	0	0	0	0	0	0	0	0	0	0	0	0	0	0	0	0	0	0
CDK6_CYCLIN_D1	CDK6	1021	0	0	0	0	0	0	0	0	0	0	0	0	0	0	0	0	0	0	0	0	0	0	0	0	0	0	0	0	0	0	0	0	0	0
CDK7_CYCLIN_H	CDK7	1022	0	0	0	0	0	0	0	0	0	0	0	0	0	0	0	0	0	0	0	0	0	0	0	0	0	0	0	0	0	0	0	0	0	0
CK1A1	CSNK1A1	1452	0	0	0	0	0	0	0	0	0	0	0	0	0	0	0	0	0	0	0	-0.0101871	0	0	0	0	0	0	0	0	0	0	0	0	0	0
CK1G3	CSNK1G3	1456	0	0	0	0	0	0	0	0	0	0	0	0	0	0	0	0	0	0	0	0	0	0	0	0	0	0	0	0	0	0	0	0	0	0
CLK3	CLK3	1198	0	0	0	0	0	0	0	0	0	0	0	0	0	0	0	0	0	0	0	0	0	0	0	0	0	0	0	0	0	0	0	0	0	0
DAPK2	DAPK2	23604	0	0	0	0	0	0	0	0	0	0	0	0	0	0	0	0	0	0	0	0	0	0	0	0	0	0	0	0	0	0	0	0	0	0
DYRK4	DYRK4	8798	0	0	0	0	0	0	0	0	0	0	0	0	0	0	0	0	0	0	0	0	0	0	0	0	0	0	0	0	0	0	0	0	0	0
EGFR	EGFR	1956	0	0	0	0	0	0	0	-0.089654	0	0	0	-0.000513546	0	0	0	0	0	-0.0134867	-0.0218573	-0.00853565	0	-0.0311113	0	0	0	0	0	0	0	-0.025708	-0.0340641	0	0	-0.114602
EPHA2	EPHA2	1969	0	0	0	0	0	0	0	0	0	0	0	0	0	0	0	0	0	0	0	0	0	0	0	0	0	0	0	0	0	0	0	0	0	0
EPHA4	EPHA4	2043	0	0	0	0	0	0	0	0	0	0	0	0	0	0	0	0	0	0	0	0	0	-0.205982	0	0	0	0	0	0	0	0	0	-0.00212074	0	0
EPHA5	EPHA5	2044	0	0	0	0	0	0	0	0	0	0	0	0	0	0	0	0	0	0	0	0	0	0	0	0	0	0	0	0	0	0	0	0	0	0
EPHB1	EPHB1	2047	0	0	0	-0.00837784	0	0	0	0	0	0	0	0	0	0	0	0	0	0	0	0	0	0	0	0	0	0	0	0	0	0	0	0	0	0
EPHB2	EPHB2	2048	0	0	0	0	0	0	0	0	0	0	0	0	0	0	0	0	0	0	0	0	0	0	0	0	0	0	0	0	0	0	0	0	0	0
EPHB3	EPHB3	2049	0	0	0	0	0	0	0	0	0	0	0	0	0	0	0	0	0	0	0	0	0	0	0	0	0	0	0	0	0	0	0	0	0	0
EPHB4	EPHB4	2050	0	0	0	0	0	0	0	0	0	0	0	0	0	0	0	0	0	0	0	0	0	0	0	0	0	0	0	0	0	0	0	0	0	0
FGFR2	FGFR2	2263	0	0	0	0	0	0	0	0	0	0	0	0	0	0	0	0	0	0	0	0	0	0	0	0	0	0	0	0	0	0	0	0	0	0
FGFR4	FGFR4	2264	0	0	0	0	0	0	0	0	0	0	0	0	0	0	0	0	0	0	0	0	0	0	0	0	0	0	0	0	0	0	0	0	0	0
FGR	FGR	2268	0	0	0	0	0	0	0	0	-0.000120946	0	-0.00557255	0	-7.31e-07	-0.00251489	0	0	0	0	0	0	0	0	0	0	0	0	0	0	0	0	0	0	0	0
FYN	FYN	2534	0	0	0	0	0	0	0	0	0	0	0	0	0	0	0	0	0	0	0	0	0	0	0	0	0	0	0	0	0	0	0	0	0	0
GRK4	GRK4	2868	0	0	0	0	0	0	0	0	0	0	0	0	0	0	0	0	0	0	0	0	0	0	0	0	0	0	0	0	0	0	0	0	0	0
GRK5	GRK5	2869	0	0	0	0	0	0	0	0	0	0	0	0	0	0	0	0	0	0	0	0	0	0	0	0	0	0	0	0	0	0	0	0	0	0
GRK6	GRK6	2870	0	0	0	0	0	0	0	0	0	0	0	0	0	0	0	0	0	0	0	0	0	0	0	0	0	0	0	0	0	0	0	0	0	0
GRK7	GRK7	131890	0	0	0	0	0	0	0	0	0	0	0	0	0	0	0	0	0	0	0	0	0	0	0	0	0	0	0	0	0	0	0	0	0	0
HCK	HCK	3055	0	0	0	0	0	0	0	0	0	-0.0521454	-0.0490144	0	0	0	0	0	0	0	0	0	0	0	0	0	0	0	0	0	0	0	0	0	0	0
HIPK1	HIPK1	204851	0	0	0	0	0	0	0	0	0	0	0	0	0	0	0	0	0	0	0	0	0	0	0	0	0	0	0	0	0	0	0	0	0	-0.0942289
HIPK3	HIPK3	10114	0	0	0	0	0	0	0	0	0	0	0	0	0	0	0	0	0	0	0	0	0	0	0	0	0	0	0	0	0	0	0	0	0	0
HIPK4	HIPK4	147746	0	0	0	0	0	0	0	0	0	0	0	0	0	0	0	0	0	0	0	0	0	-0.000861284	0	0	0	0	0	0	0	0	0	0	0	0
IKKE_IKBKE	IKBKE	9641	0	0	0	0	0	0	0	0	0	0	0	0	0	0	0	0	0	0	0	0	0	0	0	0	0	0	0	0	0	0	0	0	0	0
IR	INSR	3643	0	0	0	0	0	0	0	0	0	0	-0.0202792	0	0	0	0	0	0	0	0	0	0	0	0	0	0	0	0	0	0	0	0	0	0	0
IRR_INSRR	INSRR	3645	0	0	0	0	0	0	0	0	0	0	-0.170095	0	-0.11728	-0.0728087	0	0	0	-0.151954	0	0	0	-0.111274	-0.253829	0	0	-0.123935	0	0	0	0	-0.124036	0	0	-0.086648
JNK1	MAPK8	5599	0	0	0	-0.113476	0	-0.0168714	0	0	0	-0.0147721	-0.0637289	-0.128276	-0.247411	-0.167616	0	0	0	0	0	0	0	-0.212184	-0.147339	0	-0.0361729	-0.176555	0	-0.070182	-0.222837	0	-0.000687286	0	-0.0040359	-0.146799
JNK3	MAPK10	5602	0	0	0	0	0	0	0	0	0	0	0	0	0	0	0	0	0	0	0	0	0	0	0	0	0	0	0	0	0	0	0	-0.0685543	0	0
LYN	LYN	4067	0	0	0	0	0	0	0	0	0	0	0	0	0	0	0	0	0	0	0	0	0	0	0	0	0	0	0	0	0	0	0	0	0	0
LYN_B	LYN	4067	0	0	0	0	0	0	0	0	0	0	0	0	0	0	0	0	0	0	0	0	0	0	0	0	0	0	0	0	0	0	0	0	0	0
MAPKAPK3	MAPKAPK3	7867	0	0	0	0	0	0	0	0	0	0	0	0	0	0	0	0	0	0	0	0	0	0	0	0	0	0	0	0	0	0	0	0	0	0
MARK1	MARK1	4139	0	0	0	0	0	0	0	0	0	0	0	0	0	0	0	0	0	0	0	0	0	0	0	0	0	0	0	0	0	-0.123952	0	0	0	0
MARK2_PAR_1BA	MARK2	2011	0	0	0	0	0	0	0	0	0	-0.00546698	0	0	-0.16653	-0.349677	0	-0.307677	0	0	0	0	0	0	0	-0.03677	0	-0.108411	-0.254191	0	-0.0440039	0	-0.139131	0	-0.000382789	0
MARK3	MARK3	4140	0	0	0	0	0	0	0	0	0	0	0	0	0	0	0	0	0	0	0	0	0	0	0	0	0	0	0	0	0	0	0	0	0	0
MARK4	MARK4	57787	0	0	0	0	0	0	0	0	0	0	0	-0.0592241	0	-0.000722797	-0.00575337	0	0	0	0	0	0	0	0	0	0	-0.0159954	0	0	0	0	-0.0878225	0	0	0
MKK6	MAP2K6	5608	0	0	0	0	0	0	0	0	0	0	0	0	0	0	0	0	0	0	0	0	0	0	0	0	0	0	0	0	0	0	0	0	0	0
MLCK_MYLK	MYLK	4638	0	0	0	0	0	0	0	0	0	0	0	0	0	0	0	0	0	0	0	0	0	0	0	0	0	0	0	0	0	0	0	0	0	0
MRCKB_CDC42BPB	CDC42BPB	9578	0	0	0	0	0	0	0	0	0	0	0	0	0	0	0	0	0	0	0	0	0	0	-0.0499493	0	0	0	0	0	0	0	0	0	0	0
MSK2_RPS6KA4	RPS6KA4	8986	0	0	0	0	0	0	0	0	0	0	0	0	0	0	0	0	0	0	0	0	0	0	0	0	0	0	0	0	0	0	0	0	0	0
MSSK1_STK23	SRPK3	26576	0	0	0	0	0	0	0	0	0	0	0	0	0	-0.00318786	0	0	0	0	0	0	0	0	0	0	0	0	0	0	-0.000977179	-0.0103387	0	0	0	0
MST1_STK4	STK4	6789	0	-0.0922422	0	0	0	0	0	0	-0.214152	0	0	0	-0.063843	-0.0166807	0	0	0	0	-0.0152669	-2.91e-06	-0.0383022	0	0	0	0	-0.306836	0	0	0	0	0	0	0	0
MST2_STK3	STK3	6788	0	0	0	0	0	0	0	0	-0.00152614	0	0	0	0	0	-0.00249646	0	0	0	-0.000324239	-0.00375087	-0.0201612	0	0	0	0	0	0	-0.0224214	0	-0.000401471	0	0	0	0
MST3_STK24	STK24	8428	0	0	0	0	0	0	0	0	0	0	0	0	0	0	0	0	0	0	0	0	0	0	0	0	0	0	0	0	0	0	0	0	0	0
MYO3B	MYO3B	140469	0	-0.157258	-0.0371975	-0.0987283	0	-0.107164	0	-0.36171	-0.328128	0	-0.153469	-0.00114441	-0.106301	0	0	-0.169473	0	-0.0164268	0	0	0	-0.182841	-0.045311	-0.287442	-0.0448513	0	0	-0.156642	-0.02397	-0.0091246	0	0	-0.0339168	0
NEK11	NEK11	79858	0	0	0	0	0	0	0	0	0	0	0	0	0	0	0	0	0	0	0	-0.00614897	0	0	0	0	0	0	-0.371503	0	0	0	0	0	0	0
NEK2	NEK2	4751	0	0	0	0	0	0	-6.92e-05	0	0	-0.568119	0	-0.141079	0	0	0	0	0	0	0	-0.0706356	0	0	0	0	0	0	0	0	0	0	-0.00869687	0	0	0
NEK6	NEK6	10783	0	0	0	0	0	0	0	0	0	0	0	0	0	0	0	0	0	0	0	0	0	0	0	0	0	0	0	0	0	0	0	0	0	0
NEK7	NEK7	140609	0	0	0	0	0	0	0	0	-0.174376	0	0	0	0	0	0	-0.0453211	0	0	0	0	0	0	0	0	0	0	0	-0.000355014	0	0	0	-0.599315	0	0
NEK9	NEK9	91754	0	0	0	0	-0.398236	0	0	0	0	0	0	0	0	0	0	0	0	0	0	0	0	0	0	0	0	0	0	0	0	0	0	0	0	0
NLK	NLK	51701	0	0	0	0	0	0	0	0	0	0	0	0	0	0	0	0	0	-0.000865091	0	0	0	0	0	0	0	0	0	0	0	0	0	0	0	0
OSR1_OXSR1	OXSR1	9943	0	0	0	0	0	0	0	0	0	0	0	0	0	0	0	0	0	0	0	0	0	0	0	0	0	0	0	0	0	0	0	0	0	0
P38D_MAPK13	MAPK13	5603	0	0	0	0	0	0	0	0	0	0	0	0	0	0	0	0	0	0	0	0	0	0	0	0	0	0	0	0	0	0	0	0	0	0
P70S6KB_RPS6KB2	RPS6KB2	6199	0	0	0	0	0	0	0	0	0	0	0	0	0	0	0	0	0	0	0	0	0	0	0	0	0	0	0	0	0	0	0	0	0	0
PAK1	PAK1	5058	0	0	0	0	0	0	0	0	0	0	0	0	0	0	0	0	0	0	0	0	0	0	0	0	0	0	0	0	0	0	0	0	0	0
PAK2	PAK2	5062	0	0	0	0	0	0	0	0	0	0	0	0	0	0	0	0	0	0	0	0	0	0	0	0	0	0	0	0	0	0	0	0	0	0
PAK3	PAK3	5063	0	0	0	0	0	0	0	0	0	0	0	0	0	0	0	0	0	0	0	0	0	0	0	0	0	0	0	0	0	0	0	0	0	0
PAK6	PAK6	56924	0	0	0	0	0	0	0	0	0	0	0	0	0	0	0	0	0	0	0	0	0	0	0	0	0	0	0	0	0	0	0	0	0	0
PASK	PASK	23178	0	0	0	0	0	0	0	0	0	0	-0.014367	0	0	0	0	0	0	0	0	0	0	0	0	0	0	0	0	0	0	0	0	0	0	0
PDK1_PDPK1	PDK1	5163	0	0	0	0	0	0	0	0	0	0	0	0	0	0	0	0	0	0	0	0	0	0	0	0	0	0	0	0	0	0	0	0	0	0
PHKG1	PHKG1	5260	0	0	0	0	0	0	0	0	0	0	0	0	0	0	0	0	0	0	0	0	0	0	0	0	0	0	0	0	0	0	0	0	0	0
PHKG2	PHKG2	5261	0	0	0	0	0	0	0	-0.0175285	0	0	0	0	-6.33e-05	0	0	-0.376521	-0.118031	0	0	0	0	0	0	0	0	0	0	0	0	0	0	0	0	0
PKA	PRKACA	5566	0	0	0	0	0	0	0	0	0	0	0	-0.00236676	0	0	0	0	-0.0480883	0	0	-0.00525883	0	0	0	0	0	0	0	0	0	0	0	0	0	0
PKCA	PRKCA	5578	0	0	0	0	0	0	-0.010266	-0.270983	0	0	0	0	-0.0701402	-0.119532	0	-0.295161	0	0	0	0	0	0	0	0	0	-0.0269625	0	0	0	0	-0.016127	0	-0.0415272	0
PKCEPSILON	PRKCE	5581	0	0	0	0	0	0	0	0	0	0	0	0	0	0	0	0	0	-0.109542	0	0	0	0	0	0	0	0	0	0	0	0	0	0	-0.000557392	0
PKCG	PRKCG	5582	0	0	0	0	0	0	0	0	0	0	0	0	0	0	0	-0.151892	0	0	0	0	0	0	0	0	0	0	0	0	0	0	0	0	0	0
PKCTHETA	PRKCQ	5588	0	0	0	0	0	0	0	0	0	0	0	0	0	0	0	0	0	0	0	0	0	0	-2.75e-06	0	0	0	0	0	0	0	0	0	0	0
PKCZETA	PRKCZ	5590	0	0	0	0	0	0	0	0	0	0	0	0	0	0	0	0	0	0	0	0	0	0	0	0	0	0	0	0	0	0	0	0	0	0
PKG1A	PRKG1	5592	0	0	0	0	0	0	0	0	-0.00129979	-0.00373946	0	-0.0391542	0	0	0	0	0	-0.0354491	0	0	0	0	-0.058321	0	0	0	0	0	0	0	0	0	0	-0.226225
PKG2_PRKG2	PRKG2	5593	0	-0.0883503	0	-0.0195937	0	-4.92e-05	0	0	0	0	0	0	0	0	-0.0070013	0	0	0	0	0	0	-0.030451	0	0	0	0	0	0	0	-0.00732925	0	0	0	0
PKN1_PRK1	PKN1	5585	0	0	0	0	0	0	0	0	0	0	0	0	0	0	0	0	0	0	0	0	0	0	0	0	0	0	0	0	0	0	0	0	0	0
PLK1	PLK1	5347	0	0	0	0	0	0	-0.0133267	0	0	0	0	0	0	0	0	0	0	0	0	0	0	0	0	0	0	0	0	0	0	0	0	0	0	0
PLK2	PLK2	10769	0	0	0	0	0	0	-0.00347271	0	0	0	0	0	0	0	0	0	0	0	0	0	0	0	0	0	0	0	-0.133644	0	0	0	0	0	0	0
PLK3	PLK3	1263	0	0	0	0	0	0	-0.00234016	0	0	0	0	0	0	0	0	0	0	0	0	0	0	0	0	0	0	0	0	0	0	0	0	0	0	0
RET	RET	5979	0	-0.150269	0	0	0	-0.0869458	0	0	0	0	0	0	-0.222787	-0.138368	0	0	0	0	0	0	-0.011002	0	0	0	0	-0.0633012	0	-6.76e-05	0	-0.0597562	-0.0425377	0	-0.0161707	0
RIPK5	DSTYK	25778	0	0	0	0	0	0	0	0	0	0	0	0	0	0	0	0	0	0	0	0	0	0	0	0	0	0	0	0	0	0	0	0	0	0
RON_MST1R	MST1R	4486	0	0	0	0	0	0	0	0	0	0	0	0	0	0	0	0	0	0	0	0	0	0	0	0	0	0	0	0	0	0	0	0	0	0
ROS_ROS1	ROS1	6098	0	0	0	0	0	-0.0227574	0	0	0	0	0	0	0	0	0	0	0	-0.0151088	0	0	0	-0.11215	-0.0787484	-0.0276024	0	0	0	0	0	0	0	0	-0.0799338	-0.0276955
RSK1	RPS6KA1	6195	0	0	0	0	0	-0.0906099	0	0	-0.0837398	-0.0515143	0	0	0	0	0	0	0	0	0	0	0	0	0	0	0	0	0	0	0	0	0	0	0	0
RSK2	RPS6KA2	6196	0	0	0	0	0	-0.0153972	0	0	0	0	0	0	0	0	0	0	-0.0285339	0	0	0	-0.0252616	0	0	0	0	0	0	0	0	0	0	0	0	0
RSK3	RPS6KA3	6197	0	0	0	0	0	0	0	0	-0.0016236	0	0	0	0	0	0	0	-0.0823178	0	0	0	0	0	0	0	0	0	0	0	0	0	0	0	0	0
RSK4	RPS6KA6	27330	0	0	0	0	0	0	0	0	0	0	0	-0.00224172	-0.00203827	0	0	0	0	0	0	0	0	0	0	0	0	0	0	0	0	0	0	0	0	0
SGK1	SGK1	6446	0	0	0	0	0	0	0	0	0	0	0	0	0	0	0	0	0	0	0	0	0	0	0	0	0	0	0	0	0	0	0	0	0	0
SGK3_SGKL	SGK3	23678	0	0	0	0	0	0	0	0	0	0	0	0	0	0	0	0	0	0	0	0	0	0	0	0	0	0	0	0	0	0	0	0	0	0
SLK_STK2	SLK	9748	0	0	-0.0253703	0	0	-0.128289	0	-0.0389169	0	0	-0.0159219	0	0	0	0	-0.241582	-0.00258931	0	0	0	-0.000317584	-0.12382	-0.0064634	0	0	0	0	0	-0.00494368	-0.00667734	0	0	0	0
SNARK_NUAK2	NUAK2	81788	0	0	0	0	0	0	0	0	0	0	0	0	0	-0.0113216	0	0	0	0	0	-0.00139211	0	0	0	0	0	-0.00137049	0	0	0	0	0	0	0	0
SRPK1	SRPK1	6732	0	0	0	0	0	0	0	0	0	0	0	0	0	0	0	0	0	0	0	0	0	0	0	0	0	0	0	0	0	0	0	0	0	0
SRPK2	SRPK2	6733	0	0	0	0	0	-0.155655	0	-0.0718753	-8.72e-05	0	0	0	0	0	0	0	0	0	0	0	0	0	0	0	0	0	0	0	0	0	0	0	0	0
STK25_YSK1	STK25	10494	0	0	0	0	0	0	0	0	0	0	0	0	0	0	0	0	0	0	0	-0.0873214	0	0	0	0	0	0	0	0	0	0	0	-0.278031	0	0
STK33	STK33	65975	0	0	0	0	0	0	0	0	0	0	0	0	0	0	0	0	0	0	0	0	0	0	0	0	0	0	0	0	0	0	0	0	0	0
STK39_STLK3	STK39	27347	0	0	0	0	0	0	0	0	0	0	0	0	0	0	0	0	0	0	0	0	0	0	0	0	0	0	0	0	0	0	0	0	0	0
TBK1	TBK1	29110	0	0	0	0	0	0	0	0	0	0	0	0	0	0	0	0	0	0	0	0	0	0	0	0	0	0	0	0	0	0	0	0	0	0
TGFBR2	TGFBR2	7048	0	0	0	0	0	0	0	0	0	0	0	0	0	0	0	0	0	0	0	0	0	0	0	0	0	0	-0.00707667	0	0	0	0	0	0	0
TLK2	TLK2	11011	0	0	0	0	0	0	0	0	0	0	0	0	0	0	0	0	0	0	0	0	0	0	0	0	0	0	0	0	0	0	0	0	0	0
TSSK2	TSSK2	23617	0	0	0	0	0	0	0	0	0	0	0	0	0	0	0	0	0	0	0	0	0	0	0	0	0	0	0	0	0	0	0	0	0	0
TYRO3_SKY	TYRO3	7301	0	-0.0613541	0	0	0	0	0	0	-0.0344305	0	0	-0.000667036	0	0	0	0	0	0	-0.0565494	-0.074127	0	0	0	-0.124136	0	0	-0.0911733	0	0	0	0	-0.206587	0	0
ULK2	ULK2	9706	0	0	0	0	0	0	0	0	0	0	0	0	0	0	0	0	0	0	0	0	0	0	0	-0.0519991	0	0	0	0	0	0	0	0	0	0
ULK3	ULK3	25989	0	0	0	0	0	0	0	0	0	0	0	0	0	0	0	0	0	0	0	0	0	0	0	0	0	0	0	0	-0.00336465	0	0	0	0	-0.00200074
VRK1	VRK1	7443	0	0	0	0	-0.0806601	0	0	0	0	0	0	0	0	0	0	0	0	0	0	0	0	0	0	0	0	0	0	0	0	0	0	0	0	0
WNK2	WNK2	65268	0	0	0	0	0	0	0	0	0	0	0	0	0	0	0	0	0	0	0	0	0	0	0	0	0	0	0	0	0	0	0	0	0	0
WNK3	WNK3	65267	0	0	0	0	0	0	0	0	0	0	0	0	0	0	0	0	0	0	0	0	0	0	0	0	0	0	0	0	0	0	0	0	0	0
YES_YES1	YES1	7525	0	0	0	0	0	-1.66e-05	0	0	0	0	0	0	0	0	0	0	0	0	0	0	0	0	0	0	0	0	0	0	0	0	0	0	0	0
ZAP70	ZAP70	7535	0	0	0	0	0	0	0	0	0	0	0	0	0	0	0	0	0	0	0	0	0	0	0	0	0	0	0	0	0	0	0	0	0	0
ZIPK_DAPK3	DAPK3	1613	0	0	0	0	0	0	0	0	0	0	0	0	0	0	0	0	-0.103143	0	0	0	0	0	0	0	0	0	0	0	0	0	0	0	0	0
